# Transcriptional pathobiology and multi-omics predictors for Parkinson’s disease

**DOI:** 10.1101/2024.06.18.599639

**Authors:** Ruifeng Hu, Ruoxuan Wang, Jie Yuan, Zechuan Lin, Elizabeth Hutchins, Barry Landin, Zhixiang Liao, Ganqiang Liu, Clemens R. Scherzer, Xianjun Dong

**Affiliations:** APDA Center for Advanced Parkinson Research, Brigham and Women’s Hospital, Harvard Medical School, Boston, MA, USA; Precision Neurology Program, Brigham & Women’s Hospital, Harvard Medical School, Boston, MA, USA; Genomics and Bioinformatics Hub, Department of Neurology, Brigham and Women’s Hospital, Harvard Medical School, Boston, MA, USA; Aligning Science Across Parkinson’s (ASAP) Collaborative Research Network, Chevy Chase, MD, USA; Neurogenomics Division, Translational Genomics Research Institute (TGen), Phoenix, AZ, USA; Technome, Herndon, Virginia, USA; Shenzhen Key Laboratory of Systems Medicine in Inflammatory Diseases, School of Medicine, Shenzhen Campus of Sun Yat-sen University, Shenzhen, Guangdong, China

**Keywords:** Parkinson’s disease, Differentially expressed genes, Neutrophil activation, Machine learning

## Abstract

Early diagnosis and biomarker discovery to bolster the therapeutic pipeline for Parkinson’s disease (PD) are urgently needed. In this study, we leverage the large-scale whole-blood total RNA-seq dataset from the Accelerating Medicine Partnership in Parkinson’s Disease (AMP PD) program to identify PD-associated RNAs, including both known genes and novel circular RNAs (circRNA) and enhancer RNAs (eRNAs). There were 1,111 significant marker RNAs, including 491 genes, 599 eRNAs, and 21 circRNAs, that were first discovered in the PPMI cohort (FDR < 0.05) and confirmed in the PDBP/BioFIND cohorts (nominal *p* < 0.05). Functional enrichment analysis showed that the PD-associated genes are involved in neutrophil activation and degranulation, as well as the TNF-alpha signaling pathway. We further compare the PD-associated genes in blood with those in post-mortem brain dopamine neurons in our BRAINcode cohort. 44 genes show significant changes with the same direction in both PD brain neurons and PD blood, including neuroinflammation-associated genes *IKBIP*, *CXCR2*, and *NFKBIB*. Finally, we built a novel multi-omics machine learning model to predict PD diagnosis with high performance (AUC = 0.89), which was superior to previous studies and might aid the decision-making for PD diagnosis in clinical practice. In summary, this study delineates a wide spectrum of the known and novel RNAs linked to PD and are detectable in circulating blood cells in a harmonized, large-scale dataset. It provides a generally useful computational framework for further biomarker development and early disease prediction.

**Significance statement:** Early and accurate diagnosis of Parkinson’s disease (PD) is urgently needed. However, biomarkers for early detection of PD are still lacking. Also, the limit of sample size remains one of the main pitfalls of current PD biomarker studies. We employed an analysis of large-scale whole-blood RNA-seq data. By identifying 1,111 significant marker RNAs, we establish a robust foundation for early PD detection, which implicated in neutrophil activation, degranulation, and TNF-alpha signaling, offer unprecedented insights into PD pathogenesis. Our multi-omics machine learning model, boasting an AUC of 0.89, outperforms previous studies, promising a transformative tool for precise PD diagnosis in clinical settings. This study marks a pivotal step toward enhanced biomarker development and early disease prediction.
