## Supplementary material for "Transcriptional pathobiology and multi-omics predictors for Parkinson’s disease": Table S2

### Sheet: Enriched GO BP
ID	Description	GeneRatio	BgRatio	pvalue	p.adjust	geneID
GO:0042119	neutrophil activation	29/306	498/18670	3.79646e-09	1.35799e-05	FPR2/HEBP2/NIT2/SLC2A3/DNAJC3/PREX1/CRISPLD2/CXCR1/APAF1/QPCT/FCGR2A/MME/MVP/FCAR/MNDA/PYGL/CAB39/IQGAP1/KPNB1/SLCO4C1/CXCR2/LAMP1/CR1/LAMP2/ADGRG3/FPR1/FCGR2B/CD93/PGM1
GO:0043312	neutrophil degranulation	27/306	485/18670	3.43051e-08	4.64398e-05	FPR2/HEBP2/NIT2/SLC2A3/DNAJC3/CRISPLD2/CXCR1/APAF1/QPCT/FCGR2A/MME/MVP/FCAR/MNDA/PYGL/CAB39/IQGAP1/KPNB1/SLCO4C1/CXCR2/LAMP1/CR1/LAMP2/ADGRG3/FPR1/CD93/PGM1
GO:0002283	neutrophil activation involved in immune response	27/306	488/18670	3.89487e-08	4.64398e-05	FPR2/HEBP2/NIT2/SLC2A3/DNAJC3/CRISPLD2/CXCR1/APAF1/QPCT/FCGR2A/MME/MVP/FCAR/MNDA/PYGL/CAB39/IQGAP1/KPNB1/SLCO4C1/CXCR2/LAMP1/CR1/LAMP2/ADGRG3/FPR1/CD93/PGM1
GO:0002446	neutrophil mediated immunity	27/306	499/18670	6.14726e-08	5.49718e-05	FPR2/HEBP2/NIT2/SLC2A3/DNAJC3/CRISPLD2/CXCR1/APAF1/QPCT/FCGR2A/MME/MVP/FCAR/MNDA/PYGL/CAB39/IQGAP1/KPNB1/SLCO4C1/CXCR2/LAMP1/CR1/LAMP2/ADGRG3/FPR1/CD93/PGM1
GO:0006732	coenzyme metabolic process	19/306	403/18670	4.01094e-05	0.0286943	VNN3/ACSL1/VNN2/COQ6/SLC2A3/NAMPT/NUP88/DGAT2/ENTPD5/HIF1A/MCCC2/GCLC/NUP93/ATIC/PFKFB3/NT5E/NAXD/PDHA1/PGM1

### Sheet: Enriched GO CC
ID	Description	GeneRatio	BgRatio	pvalue	p.adjust	geneID
GO:0101002	ficolin-1-rich granule	17/310	185/19717	6.01673e-09	2.30441e-06	FPR2/SLC2A3/CRISPLD2/APAF1/QPCT/MVP/FCAR/MNDA/PYGL/CAB39/KPNB1/LAMP1/CR1/LAMP2/FPR1/CD93/PGM1
GO:0101003	ficolin-1-rich granule membrane	8/310	61/19717	4.87241e-06	0.000933066	FPR2/SLC2A3/FCAR/LAMP1/CR1/LAMP2/FPR1/CD93
GO:0030667	secretory granule membrane	16/310	298/19717	2.16264e-05	0.00276097	FPR2/SLC2A3/CA4/CXCR1/FCGR2A/MME/FCAR/IQGAP1/SLCO4C1/CXCR2/LAMP1/CR1/LAMP2/ADGRG3/FPR1/CD93
GO:0070820	tertiary granule	11/310	164/19717	5.9168e-05	0.00566533	FPR2/NIT2/SLC2A3/QPCT/FCAR/LAMP1/CR1/LAMP2/FPR1/CD93/PGM1
GO:1904813	ficolin-1-rich granule lumen	9/310	124/19717	0.000152596	0.0116889	CRISPLD2/APAF1/QPCT/MVP/MNDA/PYGL/CAB39/KPNB1/PGM1

### Sheet: Enriched WikiPathway
ID	Description	GeneRatio	BgRatio	pvalue	p.adjust	geneID	Count
WP3614	Photodynamic therapy-induced HIF-1 survival signaling	6/143	37/7782	5.03906e-05	0.00765045	7039/6515/3091/4170/5160/54583	6
WP231	TNF-alpha signaling pathway	9/143	94/7782	5.24303e-05	0.00765045	8837/5595/317/5590/5836/6416/8945/4793/5894	9
WP195	IL-1 signaling pathway	7/143	57/7782	7.49271e-05	0.00765045	7335/5595/5590/3556/5296/6416/4793	7
WP1772	Apoptosis modulation and signaling	8/143	91/7782	0.00025108	0.0154936	7850/8837/5595/317/596/8794/4170/837	8
WP286	IL-3 signaling pathway	6/143	49/7782	0.000252902	0.0154936	5595/596/1439/7409/5296/5894	6
WP4206	Hereditary leiomyomatosis and renal cell carcinoma pathway	4/143	20/7782	0.000421268	0.0202804	4891/3091/5160/54583	4
WP2037	Prolactin signaling pathway	7/143	76/7782	0.000463453	0.0202804	1154/5595/7409/8660/5296/4793/5894	7
WP127	IL-5 signaling pathway	5/143	40/7782	0.000765903	0.0281171	5595/596/1439/5296/5894	5
WP4630	Measles virus infection	9/143	138/7782	0.000954225	0.0281171	317/596/1021/27102/5296/3454/4793/7099/2213	9
WP254	Apoptosis	7/143	86/7782	0.000978087	0.0281171	8837/317/596/4170/6416/837/4793	7
WP364	IL-6 signaling pathway	5/143	43/7782	0.00107207	0.0281171	5595/7409/5296/6416/3570	5
WP314	Fas ligand pathway and stress induction of heat shock proteins	5/143	44/7782	0.00119186	0.0281171	4001/8837/317/596/6416	5
WP581	EPO receptor signaling	4/143	26/7782	0.00119329	0.0281171	1154/5595/8660/5894	4
WP4255	Non-small cell lung cancer	6/143	72/7782	0.00200027	0.0434813	7039/5595/1021/1870/5296/5894	6
WP3646	Hepatitis C and hepatocellular carcinoma	5/143	50/7782	0.00212924	0.0434813	5595/3577/3091/1870/3570	5
WP4877	Host-pathogen interaction of human coronaviruses - MAPK signaling	4/143	36/7782	0.00407939	0.0738703	5595/596/6416/5894	4
WP2261	Glioblastoma signaling pathways	6/143	83/7782	0.00409968	0.0738703	5595/5590/1021/5296/6416/5894	6
WP4806	EGFR tyrosine kinase inhibitor resistance	6/143	84/7782	0.00434965	0.0740204	7039/5595/596/5296/3570/5894	6
WP304	Kit receptor signaling pathway	5/143	60/7782	0.00474143	0.0764407	5595/596/7409/5296/5894	5
WP2507	Nanomaterial induced apoptosis	3/143	20/7782	0.00550777	0.0832769	8837/317/596	3
WP4263	Pancreatic adenocarcinoma pathway	6/143	89/7782	0.00577168	0.0832769	7039/5595/1021/1870/5296/5894	6
WP2526	PDGF pathway	4/143	40/7782	0.00598105	0.0832769	5595/7409/6416/5894	4
WP3888	VEGFA-VEGFR2 signaling pathway	16/143	439/7782	0.0065461	0.0863422	660/6648/3142/5595/5590/596/6541/8794/8826/9100/9734/5296/6416/6732/5894/10056	16
WP49	IL-2 signaling pathway	4/143	42/7782	0.00712139	0.0863422	1154/5595/596/5894	4
WP4864	Host-pathogen interaction of human coronaviruses - apoptosis	3/143	22/7782	0.00724372	0.0863422	317/596/4170	3
WP4666	Hepatitis B infection	8/143	154/7782	0.00732871	0.0863422	5595/317/596/5296/6416/3454/7099/5894	8
WP4685	Melanoma	5/143	68/7782	0.00805358	0.0886925	5595/1021/1870/5296/5894	5
WP5044	Kynurenine pathway and links to cell senescence	3/143	23/7782	0.00821963	0.0886925	7850/27102/7099	3
WP2332	Interleukin-11 signaling pathway	4/143	44/7782	0.00839683	0.0886925	5595/596/5296/5894	4
WP4658	Small cell lung cancer	6/143	98/7782	0.00914501	0.0933754	317/596/1021/1870/5296/4793	6
WP2880	Glucocorticoid receptor pathway	5/143	71/7782	0.00962963	0.0951519	79056/7056/121512/241/5997	5
WP1544	MicroRNAs in cardiomyocyte hypertrophy	6/143	101/7782	0.0105309	0.100806	1154/5595/9734/5296/6416/5894	6
WP3929	Chemokine signaling pathway	8/143	165/7782	0.0108981	0.101159	5595/57580/5590/7409/5296/3579/4793/5894	8
WP2848	Pluripotent stem cell differentiation pathway	4/143	48/7782	0.0113769	0.102498	3577/8600/4907/3570	4
WP75	Toll-like receptor signaling pathway	6/143	104/7782	0.01206	0.105548	5595/5296/6416/3454/4793/7099	6
WP2637	Interleukin-1 (IL-1) structural pathway	4/143	50/7782	0.0130924	0.1114	5595/3556/6416/4793	4
WP3611	Photodynamic therapy-induced AP-1 survival signaling	4/143	51/7782	0.0140086	0.115975	8837/596/4170/6416	4
WP3972	PDGFR-beta pathway	3/143	29/7782	0.0156555	0.126198	5595/6416/5894	3
WP3630	NAD metabolism, sirtuins and aging	2/143	7782-11-01	0.0165433	0.126687	10135/3091	2
WP3656	Interleukin-1 induced activation of NF-kB	2/143	7782-11-01	0.0165433	0.126687	7335/5590	2
WP395	IL-4 signaling pathway	4/143	55/7782	0.0180764	0.131835	5595/8660/4783/5296	4
WP585	Interferon type I signaling pathways	4/143	55/7782	0.0180764	0.131835	7409/8660/5296/3454	4
WP2795	Cardiac hypertrophic response	4/143	57/7782	0.0203586	0.142168	5595/9734/6416/5894	4
WP2112	IL-17 signaling pathway	3/143	32/7782	0.0204214	0.142168	1052/5595/4793	3
WP422	MAPK cascade	3/143	33/7782	0.0221678	0.147616	5595/6416/5894	3
WP4838	Regucalcin in proximal tubule epithelial kidney cells	3/143	33/7782	0.0221678	0.147616	317/8600/5894	3
WP673	ErbB signaling pathway	5/143	91/7782	0.0257533	0.161897	7039/5595/5296/6416/5894	5
WP69	T-cell receptor signaling pathway	5/143	91/7782	0.0257533	0.161897	5595/7409/5296/3604/5894	5
WP244	Alpha 6 beta 4 signaling pathway	3/143	35/7782	0.0258979	0.161897	5595/8660/5296	3
WP4241	Type 2 papillary renal cell carcinoma	3/143	36/7782	0.0278814	0.167958	7039/3091/54583	3
WP2355	Corticotropin-releasing hormone signaling pathway	5/143	93/7782	0.0279641	0.167958	5595/596/2355/7099/5894	5
WP4723	Omega-3 / omega-6 fatty acid synthesis	2/143	15/7782	0.0301063	0.177347	2180/51	2
WP2324	AGE/RAGE pathway	4/143	66/7782	0.0327669	0.181852	5595/5590/3091/5894	4
WP12	Osteoclast signaling	2/143	16/7782	0.0339994	0.181852	8600/3454	2
WP3644	NAD+ metabolism	2/143	16/7782	0.0339994	0.181852	10135/4907	2
WP4928	MAPK pathway in congenital thyroid cancer	2/143	16/7782	0.0339994	0.181852	5595/5894	2
WP23	B cell receptor signaling pathway	5/143	98/7782	0.0340077	0.181852	7409/604/5296/7462/5894	5
WP3915	Angiopoietin-like protein 8 regulatory pathway	6/143	132/7782	0.0344331	0.181852	5595/8660/5296/6416/143686/5894	6
WP2032	Thyroid stimulating hormone (TSH) signaling pathway	4/143	68/7782	0.0360112	0.18685	5595/2768/5296/5894	4
WP3937	Microglia pathogen phagocytosis pathway	3/143	40/7782	0.0365994	0.18685	7409/5296/54210	3
WP2828	Bladder cancer	3/143	41/7782	0.0389729	0.192549	5296/23604/5894	3
WP3941	Oxidative damage response	3/143	41/7782	0.0389729	0.192549	317/596/6416	3
WP2036	TNF-related weak inducer of apoptosis (TWEAK) signaling pathway	3/143	42/7782	0.0414231	0.199482	5595/4793/5894	3
WP3879	4-hydroxytamoxifen, dexamethasone, and retinoic acids regulation of p27 expression	2/143	18/7782	0.04233	0.199482	5595/5894	2
WP4301	Inhibition of exosome biogenesis and secretion by Manumycin A in CRPC cells	2/143	18/7782	0.04233	0.199482	5595/5894	2
WP22	IL-9 signaling pathway	2/143	19/7782	0.0467517	0.207548	5595/5296	2
WP3877	MYD88 distinct input-output pathway	2/143	19/7782	0.0467517	0.207548	7335/7099	2
WP4784	Proteoglycan biosynthesis	2/143	19/7782	0.0467517	0.207548	2137/22856	2
WP5101	Congenital generalized lipodystrophy (CGL)	2/143	19/7782	0.0467517	0.207548	84649/3091	2
WP24	Peptide GPCRs	4/143	75/7782	0.0487822	0.20966	2358/3577/3579/2357	4
WP5083	Neuroinflammation and glutamatergic signaling	6/143	144/7782	0.0491646	0.20966	7850/6515/5595/596/3570/5160	6

### Sheet: Neutrophil genes
gene_id	chr	start	end	strand	gene_name	gene_type	log2FoldChange_Dis	pvalue_Dis	padj_Dis	log2FoldChange_Rep	pvalue_Rep	padj_Rep
ENSG00000171049.8	chr19	51752026	51770526	+	FPR2	protein_coding	0.167226	7.80363e-06	0.00349838	0.196323	9.6612e-09	8.54655e-07
ENSG00000051620.10	chr6	138403531	138422197	+	HEBP2	protein_coding	0.0927207	3.2377e-05	0.00754598	0.113889	1.30182e-09	1.77665e-07
ENSG00000114021.11	chr3	100334701	100361635	+	NIT2	protein_coding	-0.0567658	4.25717e-05	0.00834967	-0.0547781	9.13467e-06	0.000221669
ENSG00000059804.15	chr12	7919230	7936275	-	SLC2A3	protein_coding	0.133984	4.98298e-05	0.00902142	0.197084	4.25266e-12	3.20539e-09
ENSG00000102580.14	chr13	95677139	95794989	+	DNAJC3	protein_coding	0.0991124	5.72309e-05	0.00979619	0.117301	1.33146e-07	6.97053e-06
ENSG00000124126.13	chr20	48624252	48827883	-	PREX1	protein_coding	0.118555	0.000115746	0.0135644	0.11222	7.45926e-06	0.000187568
ENSG00000103196.11	chr16	84819984	84920768	+	CRISPLD2	protein_coding	0.165046	0.000125471	0.0141748	0.153256	2.8114e-05	0.000547451
ENSG00000163464.7	chr2	218162845	218166995	-	CXCR1	protein_coding	0.136526	0.000135746	0.0148026	0.210702	6.26903e-12	4.25961e-09
ENSG00000120868.13	chr12	98645141	98735433	+	APAF1	protein_coding	0.0933429	0.000148575	0.0152463	0.0984075	4.30405e-07	1.78275e-05
ENSG00000115828.16	chr2	37342827	37373322	+	QPCT	protein_coding	0.147523	0.000156158	0.0156396	0.217765	7.28983e-11	2.07858e-08
ENSG00000143226.13	chr1	161505430	161524013	+	FCGR2A	protein_coding	0.118865	0.00015777	0.0156457	0.177308	1.03542e-11	5.42068e-09
ENSG00000196549.10	chr3	155024124	155183729	+	MME	protein_coding	0.154114	0.000183497	0.0173678	0.198916	1.6253e-08	1.27842e-06
ENSG00000013364.18	chr16	29820394	29848039	+	MVP	protein_coding	0.0879329	0.000186842	0.0174907	0.105674	7.89953e-07	2.95758e-05
ENSG00000186431.18	chr19	54874248	54890472	+	FCAR	protein_coding	0.12285	0.00031024	0.0228975	0.115644	0.000104848	0.00156464
ENSG00000163563.7	chr1	158831317	158849506	+	MNDA	protein_coding	0.131527	0.00036428	0.024507	0.19909	8.73486e-11	2.30535e-08
ENSG00000100504.16	chr14	50857891	50944736	-	PYGL	protein_coding	0.120351	0.000393137	0.0254081	0.154684	7.41456e-08	4.31131e-06
ENSG00000135932.10	chr2	230712845	230821075	+	CAB39	protein_coding	0.0768412	0.000431549	0.027085	0.101448	9.33986e-08	5.17827e-06
ENSG00000140575.12	chr15	90388218	90502243	+	IQGAP1	protein_coding	0.0857446	0.000583533	0.0313487	0.0829679	0.000264189	0.00326
ENSG00000108424.9	chr17	47649476	47685505	+	KPNB1	protein_coding	0.0730229	0.000762373	0.0359461	0.0584018	0.00033943	0.00395321
ENSG00000173930.8	chr5	102233986	102296549	-	SLCO4C1	protein_coding	0.0985031	0.000820295	0.037488	0.0956872	6.49807e-05	0.00108293
ENSG00000180871.7	chr2	218125289	218137253	+	CXCR2	protein_coding	0.124792	0.000897313	0.0399604	0.173184	7.42515e-08	4.31131e-06
ENSG00000185896.10	chr13	113297241	113323672	+	LAMP1	protein_coding	0.0790658	0.000961724	0.0408451	0.0918265	0.000193187	0.00253154
ENSG00000203710.11	chr1	207496147	207641765	+	CR1	protein_coding	0.114307	0.00101596	0.041751	0.0849033	0.00518594	0.0324604
ENSG00000005893.15	chrX	120427827	120469365	-	LAMP2	protein_coding	0.0864504	0.00106199	0.042424	0.147921	1.14716e-10	2.86257e-08
ENSG00000182885.16	chr16	57668187	57689378	+	ADGRG3	protein_coding	0.148632	0.00108758	0.0426975	0.170241	9.53401e-06	0.000228752
ENSG00000171051.8	chr19	51745172	51804110	-	FPR1	protein_coding	0.111738	0.00142125	0.0482803	0.200974	1.54301e-10	3.5968e-08
ENSG00000072694.20	chr1	161663147	161678654	+	FCGR2B	protein_coding	0.0931298	0.00146022	0.0490524	0.139817	4.31854e-09	4.649e-07
ENSG00000125810.9	chr20	23079349	23086340	-	CD93	protein_coding	0.117867	0.00148333	0.0492001	0.157992	5.32795e-07	2.13754e-05
ENSG00000079739.16	chr1	63593276	63660245	+	PGM1	protein_coding	0.0554275	0.00150525	0.0492909	0.0668009	7.45006e-05	0.00120587
