## Supplementary material for "Transcriptional pathobiology and multi-omics predictors for Parkinson’s disease": Table S5

### Sheet: DEGs
Model	train_accuracy	train_sensitivity	train_specificity	train_precision	train_bal_acc	train_roc	train_auprc	val_accuracy	val_sensitivity	val_specificity	val_precision	val_bal_acc	val_roc	val_auprc	test_accuracy	test_sensitivity	test_specificity	test_precision	test_bal_acc	test_roc	test_auprc
ABC	0.69 (0.01)	0.78 (0.04)	0.57 (0.05)	0.70 (0.02)	0.68 (0.01)	0.74 (0.01)	0.75 (0.01)	0.63 (0.03)	0.72 (0.06)	0.51 (0.06)	0.65 (0.04)	0.62 (0.03)	0.65 (0.03)	0.67 (0.04)	0.57 (0.02)	0.67 (0.05)	0.41 (0.06)	0.66 (0.01)	0.54 (0.01)	0.56 (0.02)	0.68 (0.01)
KNN	0.77 (0.01)	0.81 (0.02)	0.72 (0.02)	0.78 (0.01)	0.76 (0.01)	0.84 (0.01)	0.84 (0.01)	0.63 (0.03)	0.68 (0.04)	0.56 (0.04)	0.66 (0.04)	0.62 (0.03)	0.66 (0.03)	0.67 (0.03)	0.59 (0.01)	0.65 (0.02)	0.50 (0.03)	0.69 (0.01)	0.57 (0.01)	0.60 (0.01)	0.69 (0.01)
LR	0.72 (0.01)	0.78 (0.02)	0.64 (0.02)	0.73 (0.01)	0.71 (0.01)	0.79 (0.01)	0.81 (0.01)	0.67 (0.03)	0.73 (0.04)	0.59 (0.05)	0.69 (0.04)	0.66 (0.03)	0.72 (0.03)	0.75 (0.04)	0.61 (0.01)	0.67 (0.02)	0.51 (0.02)	0.70 (0.01)	0.59 (0.01)	0.63 (0.01)	0.73 (0.01)
MLP	0.84 (0.02)	0.89 (0.02)	0.79 (0.03)	0.84 (0.02)	0.84 (0.02)	0.92 (0.01)	0.93 (0.01)	0.66 (0.03)	0.72 (0.04)	0.58 (0.05)	0.68 (0.04)	0.65 (0.03)	0.70 (0.03)	0.73 (0.04)	0.61 (0.01)	0.68 (0.03)	0.48 (0.03)	0.69 (0.01)	0.58 (0.01)	0.62 (0.01)	0.72 (0.01)
RF	0.92 (0.01)	0.94 (0.01)	0.91 (0.02)	0.93 (0.01)	0.92 (0.01)	0.96 (0.00)	0.95 (0.01)	0.60 (0.03)	0.66 (0.05)	0.53 (0.06)	0.64 (0.04)	0.60 (0.03)	0.62 (0.04)	0.64 (0.04)	0.57 (0.01)	0.63 (0.03)	0.47 (0.04)	0.67 (0.01)	0.55 (0.02)	0.56 (0.02)	0.66 (0.01)
RG	0.72 (0.01)	0.78 (0.02)	0.65 (0.02)	0.73 (0.01)	0.71 (0.01)	0.79 (0.01)	0.81 (0.01)	0.67 (0.03)	0.73 (0.04)	0.59 (0.05)	0.69 (0.04)	0.66 (0.03)	0.72 (0.03)	0.75 (0.04)	0.61 (0.01)	0.67 (0.02)	0.52 (0.02)	0.70 (0.01)	0.59 (0.01)	0.63 (0.01)	0.72 (0.01)
SGD	0.65 (0.04)	0.70 (0.06)	0.59 (0.07)	0.69 (0.04)	0.65 (0.04)	0.70 (0.05)	0.73 (0.05)	0.62 (0.04)	0.67 (0.07)	0.55 (0.07)	0.66 (0.05)	0.61 (0.04)	0.66 (0.05)	0.70 (0.05)	0.58 (0.03)	0.62 (0.05)	0.51 (0.07)	0.68 (0.03)	0.57 (0.03)	0.59 (0.04)	0.70 (0.03)
SVM	0.72 (0.01)	0.79 (0.02)	0.64 (0.02)	0.73 (0.01)	0.71 (0.01)	0.78 (0.01)	0.80 (0.01)	0.67 (0.03)	0.74 (0.04)	0.58 (0.05)	0.69 (0.04)	0.66 (0.03)	0.72 (0.03)	0.75 (0.04)	0.61 (0.01)	0.68 (0.02)	0.50 (0.03)	0.70 (0.01)	0.59 (0.01)	0.63 (0.01)	0.73 (0.01)
SVM_rbf	0.83 (0.01)	0.90 (0.01)	0.73 (0.02)	0.81 (0.01)	0.82 (0.01)	0.90 (0.01)	0.90 (0.01)	0.67 (0.03)	0.77 (0.04)	0.55 (0.05)	0.69 (0.04)	0.66 (0.03)	0.72 (0.03)	0.72 (0.04)	0.63 (0.01)	0.73 (0.02)	0.47 (0.03)	0.70 (0.01)	0.60 (0.01)	0.64 (0.01)	0.74 (0.01)
XGB	0.73 (0.01)	0.93 (0.02)	0.48 (0.04)	0.69 (0.01)	0.71 (0.02)	0.83 (0.01)	0.84 (0.01)	0.64 (0.03)	0.86 (0.04)	0.36 (0.05)	0.63 (0.04)	0.61 (0.03)	0.67 (0.04)	0.69 (0.04)	0.62 (0.01)	0.85 (0.03)	0.22 (0.04)	0.65 (0.01)	0.54 (0.01)	0.59 (0.01)	0.70 (0.01)

### Sheet: DEGs+PRS
Model	train_accuracy	train_sensitivity	train_specificity	train_precision	train_bal_acc	train_roc	train_auprc	val_accuracy	val_sensitivity	val_specificity	val_precision	val_bal_acc	val_roc	val_auprc	test_accuracy	test_sensitivity	test_specificity	test_precision	test_bal_acc	test_roc	test_auprc
ABC	0.70 (0.01)	0.79 (0.04)	0.59 (0.05)	0.71 (0.02)	0.69 (0.01)	0.75 (0.01)	0.76 (0.01)	0.64 (0.03)	0.73 (0.06)	0.53 (0.07)	0.66 (0.04)	0.63 (0.03)	0.68 (0.04)	0.69 (0.04)	0.60 (0.02)	0.70 (0.05)	0.44 (0.06)	0.68 (0.01)	0.57 (0.02)	0.60 (0.02)	0.69 (0.02)
KNN	0.78 (0.01)	0.81 (0.02)	0.74 (0.02)	0.80 (0.01)	0.77 (0.01)	0.85 (0.01)	0.85 (0.01)	0.64 (0.03)	0.69 (0.04)	0.58 (0.05)	0.67 (0.04)	0.63 (0.03)	0.68 (0.03)	0.69 (0.04)	0.61 (0.01)	0.66 (0.02)	0.51 (0.03)	0.69 (0.01)	0.59 (0.02)	0.62 (0.01)	0.71 (0.01)
LR	0.74 (0.01)	0.79 (0.01)	0.67 (0.02)	0.75 (0.01)	0.73 (0.01)	0.81 (0.01)	0.84 (0.01)	0.69 (0.03)	0.74 (0.03)	0.62 (0.05)	0.71 (0.04)	0.68 (0.03)	0.75 (0.03)	0.78 (0.03)	0.66 (0.01)	0.69 (0.02)	0.60 (0.02)	0.74 (0.01)	0.65 (0.01)	0.70 (0.01)	0.79 (0.01)
MLP	0.86 (0.02)	0.89 (0.02)	0.82 (0.03)	0.86 (0.02)	0.86 (0.02)	0.94 (0.01)	0.95 (0.01)	0.67 (0.03)	0.73 (0.04)	0.61 (0.04)	0.70 (0.04)	0.67 (0.03)	0.74 (0.03)	0.77 (0.03)	0.65 (0.01)	0.71 (0.02)	0.56 (0.03)	0.73 (0.01)	0.63 (0.01)	0.68 (0.01)	0.78 (0.01)
RF	0.93 (0.01)	0.94 (0.01)	0.91 (0.01)	0.93 (0.01)	0.93 (0.01)	0.97 (0.00)	0.96 (0.01)	0.60 (0.03)	0.66 (0.04)	0.54 (0.06)	0.64 (0.05)	0.60 (0.04)	0.62 (0.04)	0.64 (0.04)	0.58 (0.02)	0.64 (0.03)	0.49 (0.03)	0.68 (0.01)	0.57 (0.02)	0.58 (0.02)	0.68 (0.01)
RG	0.74 (0.01)	0.79 (0.01)	0.67 (0.02)	0.75 (0.01)	0.73 (0.01)	0.81 (0.01)	0.84 (0.01)	0.69 (0.03)	0.74 (0.03)	0.62 (0.05)	0.71 (0.04)	0.68 (0.03)	0.75 (0.03)	0.78 (0.03)	0.65 (0.01)	0.69 (0.02)	0.60 (0.02)	0.74 (0.01)	0.64 (0.01)	0.70 (0.01)	0.79 (0.01)
SGD	0.67 (0.04)	0.71 (0.06)	0.63 (0.08)	0.71 (0.04)	0.67 (0.04)	0.73 (0.05)	0.76 (0.04)	0.65 (0.04)	0.69 (0.06)	0.59 (0.08)	0.68 (0.06)	0.64 (0.05)	0.69 (0.05)	0.73 (0.05)	0.62 (0.03)	0.64 (0.06)	0.57 (0.08)	0.72 (0.03)	0.61 (0.03)	0.65 (0.04)	0.75 (0.03)
SVM	0.74 (0.01)	0.80 (0.02)	0.67 (0.02)	0.75 (0.01)	0.73 (0.01)	0.81 (0.01)	0.84 (0.01)	0.69 (0.03)	0.75 (0.04)	0.61 (0.05)	0.71 (0.04)	0.68 (0.03)	0.75 (0.03)	0.78 (0.03)	0.65 (0.01)	0.69 (0.02)	0.59 (0.02)	0.74 (0.01)	0.64 (0.01)	0.69 (0.01)	0.78 (0.01)
SVM_rbf	0.85 (0.01)	0.90 (0.01)	0.78 (0.02)	0.84 (0.01)	0.84 (0.01)	0.92 (0.01)	0.92 (0.01)	0.69 (0.03)	0.76 (0.04)	0.59 (0.05)	0.70 (0.04)	0.68 (0.03)	0.75 (0.03)	0.77 (0.04)	0.66 (0.01)	0.73 (0.02)	0.55 (0.03)	0.73 (0.01)	0.64 (0.01)	0.69 (0.01)	0.78 (0.01)
XGB	0.74 (0.01)	0.93 (0.02)	0.51 (0.04)	0.71 (0.01)	0.72 (0.02)	0.84 (0.01)	0.85 (0.02)	0.65 (0.03)	0.86 (0.05)	0.39 (0.06)	0.64 (0.04)	0.62 (0.03)	0.69 (0.04)	0.71 (0.04)	0.63 (0.01)	0.86 (0.03)	0.26 (0.04)	0.66 (0.01)	0.56 (0.01)	0.62 (0.01)	0.71 (0.01)

### Sheet: DEGs+PRS+Clinical
Model	train_accuracy	train_sensitivity	train_specificity	train_precision	train_bal_acc	train_roc	train_auprc	val_accuracy	val_sensitivity	val_specificity	val_precision	val_bal_acc	val_roc	val_auprc	test_accuracy	test_sensitivity	test_specificity	test_precision	test_bal_acc	test_roc	test_auprc
ABC	0.83 (0.01)	0.83 (0.02)	0.83 (0.02)	0.86 (0.01)	0.83 (0.01)	0.91 (0.01)	0.92 (0.01)	0.82 (0.03)	0.82 (0.04)	0.82 (0.05)	0.85 (0.04)	0.82 (0.03)	0.88 (0.03)	0.89 (0.03)	0.82 (0.01)	0.80 (0.01)	0.85 (0.02)	0.90 (0.01)	0.82 (0.01)	0.86 (0.01)	0.90 (0.01)
KNN	0.83 (0.01)	0.83 (0.02)	0.83 (0.02)	0.86 (0.01)	0.83 (0.01)	0.91 (0.01)	0.90 (0.01)	0.72 (0.03)	0.73 (0.04)	0.70 (0.04)	0.75 (0.04)	0.72 (0.03)	0.78 (0.03)	0.79 (0.03)	0.70 (0.01)	0.71 (0.02)	0.68 (0.03)	0.80 (0.01)	0.69 (0.01)	0.75 (0.01)	0.81 (0.01)
LR	0.86 (0.01)	0.86 (0.01)	0.86 (0.01)	0.89 (0.01)	0.86 (0.01)	0.93 (0.01)	0.94 (0.01)	0.83 (0.02)	0.83 (0.03)	0.82 (0.04)	0.85 (0.04)	0.83 (0.02)	0.91 (0.02)	0.92 (0.02)	0.81 (0.01)	0.79 (0.01)	0.85 (0.02)	0.90 (0.01)	0.82 (0.01)	0.89 (0.01)	0.93 (0.01)
MLP	0.95 (0.01)	0.95 (0.01)	0.95 (0.01)	0.96 (0.01)	0.95 (0.01)	0.99 (0.01)	0.99 (0.01)	0.81 (0.03)	0.83 (0.03)	0.79 (0.05)	0.83 (0.04)	0.81 (0.03)	0.89 (0.02)	0.91 (0.02)	0.80 (0.01)	0.79 (0.01)	0.81 (0.02)	0.88 (0.01)	0.80 (0.01)	0.87 (0.01)	0.92 (0.01)
RF	0.96 (0.01)	0.96 (0.01)	0.95 (0.01)	0.96 (0.01)	0.96 (0.01)	0.98 (0.01)	0.98 (0.01)	0.75 (0.03)	0.78 (0.05)	0.71 (0.06)	0.77 (0.04)	0.75 (0.03)	0.80 (0.03)	0.79 (0.04)	0.74 (0.03)	0.76 (0.03)	0.72 (0.04)	0.83 (0.02)	0.74 (0.03)	0.78 (0.03)	0.83 (0.02)
RG	0.85 (0.01)	0.83 (0.01)	0.86 (0.01)	0.88 (0.01)	0.85 (0.01)	0.93 (0.01)	0.94 (0.01)	0.81 (0.03)	0.80 (0.03)	0.82 (0.04)	0.85 (0.04)	0.81 (0.03)	0.90 (0.02)	0.92 (0.02)	0.78 (0.01)	0.75 (0.01)	0.83 (0.02)	0.89 (0.01)	0.79 (0.01)	0.87 (0.01)	0.91 (0.01)
SGD	0.81 (0.03)	0.83 (0.03)	0.79 (0.05)	0.83 (0.03)	0.81 (0.03)	0.89 (0.02)	0.91 (0.02)	0.79 (0.04)	0.81 (0.04)	0.76 (0.06)	0.81 (0.05)	0.79 (0.04)	0.87 (0.03)	0.90 (0.03)	0.78 (0.02)	0.78 (0.03)	0.80 (0.04)	0.87 (0.02)	0.79 (0.02)	0.86 (0.02)	0.91 (0.01)
SVM	0.87 (0.01)	0.86 (0.01)	0.88 (0.01)	0.90 (0.01)	0.87 (0.01)	0.93 (0.01)	0.94 (0.01)	0.83 (0.02)	0.83 (0.03)	0.84 (0.04)	0.86 (0.04)	0.83 (0.02)	0.91 (0.02)	0.92 (0.02)	0.82 (0.01)	0.79 (0.01)	0.87 (0.01)	0.91 (0.01)	0.83 (0.01)	0.89 (0.01)	0.93 (0.01)
SVM_rbf	0.93 (0.01)	0.93 (0.01)	0.93 (0.01)	0.94 (0.01)	0.93 (0.01)	0.98 (0.01)	0.98 (0.01)	0.81 (0.03)	0.83 (0.04)	0.79 (0.05)	0.83 (0.04)	0.81 (0.03)	0.90 (0.02)	0.92 (0.02)	0.80 (0.01)	0.78 (0.01)	0.82 (0.02)	0.88 (0.01)	0.80 (0.01)	0.87 (0.01)	0.92 (0.01)
XGB	0.87 (0.01)	0.89 (0.02)	0.83 (0.03)	0.87 (0.02)	0.86 (0.01)	0.93 (0.01)	0.93 (0.01)	0.81 (0.03)	0.84 (0.04)	0.78 (0.06)	0.83 (0.05)	0.81 (0.03)	0.89 (0.02)	0.89 (0.03)	0.82 (0.01)	0.82 (0.02)	0.82 (0.03)	0.89 (0.02)	0.82 (0.01)	0.87 (0.01)	0.91 (0.01)

### Sheet: DE eRNAs
Model	train_accuracy	train_sensitivity	train_specificity	train_precision	train_bal_acc	train_roc	train_auprc	val_accuracy	val_sensitivity	val_specificity	val_precision	val_bal_acc	val_roc	val_auprc	test_accuracy	test_sensitivity	test_specificity	test_precision	test_bal_acc	test_roc	test_auprc
ABC	0.70 (0.01)	0.77 (0.04)	0.61 (0.05)	0.71 (0.02)	0.69 (0.01)	0.76 (0.01)	0.77 (0.01)	0.63 (0.03)	0.70 (0.05)	0.53 (0.08)	0.66 (0.04)	0.62 (0.04)	0.65 (0.04)	0.67 (0.04)	0.57 (0.02)	0.67 (0.05)	0.39 (0.07)	0.65 (0.01)	0.53 (0.02)	0.55 (0.02)	0.67 (0.02)
KNN	0.78 (0.01)	0.85 (0.02)	0.70 (0.03)	0.78 (0.01)	0.78 (0.01)	0.86 (0.01)	0.86 (0.01)	0.65 (0.03)	0.74 (0.04)	0.53 (0.05)	0.67 (0.04)	0.64 (0.03)	0.68 (0.04)	0.69 (0.04)	0.57 (0.01)	0.69 (0.03)	0.38 (0.04)	0.65 (0.01)	0.54 (0.01)	0.55 (0.02)	0.66 (0.01)
LR	0.78 (0.01)	0.82 (0.01)	0.72 (0.02)	0.79 (0.01)	0.77 (0.01)	0.85 (0.01)	0.87 (0.01)	0.66 (0.03)	0.72 (0.03)	0.59 (0.04)	0.69 (0.04)	0.65 (0.03)	0.70 (0.03)	0.73 (0.04)	0.56 (0.01)	0.61 (0.02)	0.46 (0.03)	0.66 (0.01)	0.54 (0.02)	0.55 (0.02)	0.68 (0.01)
MLP	0.96 (0.02)	0.97 (0.01)	0.95 (0.02)	0.96 (0.02)	0.96 (0.02)	0.99 (0.01)	0.99 (0.00)	0.64 (0.03)	0.68 (0.04)	0.58 (0.05)	0.67 (0.04)	0.63 (0.03)	0.68 (0.03)	0.71 (0.04)	0.55 (0.01)	0.61 (0.02)	0.45 (0.03)	0.65 (0.01)	0.53 (0.01)	0.55 (0.02)	0.67 (0.01)
RF	0.93 (0.01)	0.94 (0.01)	0.91 (0.02)	0.93 (0.01)	0.93 (0.01)	0.97 (0.00)	0.96 (0.01)	0.61 (0.03)	0.66 (0.05)	0.54 (0.06)	0.65 (0.05)	0.60 (0.03)	0.63 (0.04)	0.64 (0.04)	0.56 (0.02)	0.62 (0.03)	0.45 (0.04)	0.66 (0.01)	0.54 (0.02)	0.55 (0.02)	0.65 (0.01)
RG	0.78 (0.01)	0.82 (0.02)	0.72 (0.02)	0.79 (0.01)	0.77 (0.01)	0.85 (0.01)	0.87 (0.01)	0.66 (0.03)	0.72 (0.03)	0.59 (0.04)	0.69 (0.04)	0.65 (0.03)	0.71 (0.03)	0.73 (0.04)	0.56 (0.01)	0.62 (0.02)	0.45 (0.03)	0.65 (0.01)	0.53 (0.02)	0.55 (0.02)	0.68 (0.01)
SGD	0.71 (0.03)	0.75 (0.05)	0.66 (0.05)	0.74 (0.03)	0.70 (0.03)	0.77 (0.04)	0.80 (0.03)	0.62 (0.04)	0.66 (0.06)	0.57 (0.07)	0.66 (0.05)	0.62 (0.04)	0.66 (0.05)	0.69 (0.05)	0.54 (0.03)	0.58 (0.05)	0.47 (0.07)	0.65 (0.03)	0.53 (0.03)	0.54 (0.04)	0.66 (0.03)
SVM	0.78 (0.01)	0.84 (0.01)	0.72 (0.02)	0.79 (0.01)	0.78 (0.01)	0.85 (0.01)	0.86 (0.01)	0.66 (0.03)	0.73 (0.03)	0.58 (0.04)	0.69 (0.04)	0.65 (0.03)	0.70 (0.03)	0.73 (0.04)	0.56 (0.02)	0.63 (0.02)	0.45 (0.03)	0.66 (0.01)	0.54 (0.02)	0.56 (0.02)	0.68 (0.01)
SVM_rbf	0.88 (0.01)	0.92 (0.01)	0.84 (0.02)	0.88 (0.01)	0.88 (0.01)	0.95 (0.01)	0.96 (0.01)	0.67 (0.03)	0.74 (0.04)	0.59 (0.05)	0.70 (0.04)	0.67 (0.03)	0.72 (0.03)	0.75 (0.04)	0.58 (0.01)	0.65 (0.02)	0.46 (0.03)	0.67 (0.01)	0.55 (0.01)	0.58 (0.01)	0.70 (0.01)
XGB	0.74 (0.01)	0.94 (0.02)	0.50 (0.04)	0.70 (0.01)	0.72 (0.01)	0.85 (0.01)	0.86 (0.01)	0.64 (0.03)	0.85 (0.05)	0.37 (0.06)	0.63 (0.04)	0.61 (0.03)	0.67 (0.04)	0.69 (0.05)	0.60 (0.01)	0.85 (0.03)	0.19 (0.04)	0.64 (0.01)	0.52 (0.01)	0.56 (0.02)	0.68 (0.02)

### Sheet: DE circRNAs
Model	train_accuracy	train_sensitivity	train_specificity	train_precision	train_bal_acc	train_roc	train_auprc	val_accuracy	val_sensitivity	val_specificity	val_precision	val_bal_acc	val_roc	val_auprc	test_accuracy	test_sensitivity	test_specificity	test_precision	test_bal_acc	test_roc	test_auprc
ABC	0.62 (0.01)	0.76 (0.07)	0.46 (0.10)	0.64 (0.02)	0.61 (0.02)	0.65 (0.01)	0.68 (0.01)	0.55 (0.03)	0.69 (0.09)	0.38 (0.10)	0.59 (0.04)	0.54 (0.03)	0.55 (0.04)	0.60 (0.04)	0.56 (0.02)	0.66 (0.08)	0.38 (0.09)	0.64 (0.01)	0.52 (0.02)	0.53 (0.02)	0.65 (0.01)
KNN	0.71 (0.02)	0.78 (0.02)	0.63 (0.03)	0.73 (0.01)	0.70 (0.02)	0.78 (0.01)	0.78 (0.01)	0.54 (0.03)	0.62 (0.05)	0.44 (0.05)	0.58 (0.04)	0.53 (0.03)	0.55 (0.04)	0.59 (0.04)	0.54 (0.01)	0.60 (0.03)	0.44 (0.03)	0.64 (0.01)	0.52 (0.01)	0.53 (0.01)	0.65 (0.01)
LR	0.62 (0.02)	0.77 (0.02)	0.42 (0.05)	0.63 (0.01)	0.60 (0.02)	0.65 (0.02)	0.70 (0.02)	0.57 (0.03)	0.73 (0.05)	0.38 (0.05)	0.60 (0.04)	0.56 (0.03)	0.59 (0.03)	0.64 (0.04)	0.57 (0.01)	0.71 (0.03)	0.33 (0.03)	0.64 (0.01)	0.52 (0.01)	0.55 (0.01)	0.68 (0.01)
MLP	0.71 (0.05)	0.80 (0.03)	0.60 (0.09)	0.72 (0.05)	0.70 (0.06)	0.78 (0.06)	0.81 (0.06)	0.56 (0.04)	0.67 (0.06)	0.43 (0.06)	0.60 (0.04)	0.55 (0.03)	0.57 (0.04)	0.63 (0.05)	0.56 (0.01)	0.66 (0.03)	0.40 (0.04)	0.65 (0.01)	0.53 (0.01)	0.54 (0.01)	0.66 (0.01)
RF	0.91 (0.01)	0.92 (0.01)	0.89 (0.02)	0.91 (0.01)	0.91 (0.01)	0.95 (0.01)	0.94 (0.01)	0.53 (0.03)	0.60 (0.05)	0.45 (0.05)	0.58 (0.04)	0.52 (0.03)	0.53 (0.04)	0.58 (0.04)	0.53 (0.02)	0.59 (0.03)	0.45 (0.03)	0.64 (0.01)	0.52 (0.01)	0.52 (0.02)	0.64 (0.01)
RG	0.62 (0.02)	0.77 (0.02)	0.42 (0.05)	0.63 (0.02)	0.59 (0.02)	0.65 (0.02)	0.69 (0.02)	0.57 (0.03)	0.73 (0.05)	0.38 (0.05)	0.60 (0.04)	0.56 (0.03)	0.59 (0.03)	0.64 (0.04)	0.57 (0.01)	0.71 (0.03)	0.33 (0.03)	0.64 (0.01)	0.52 (0.01)	0.55 (0.01)	0.68 (0.01)
SGD	0.56 (0.03)	0.63 (0.11)	0.47 (0.13)	0.60 (0.03)	0.55 (0.03)	0.57 (0.04)	0.62 (0.04)	0.54 (0.03)	0.61 (0.11)	0.45 (0.13)	0.58 (0.04)	0.53 (0.03)	0.54 (0.05)	0.60 (0.05)	0.54 (0.03)	0.60 (0.12)	0.43 (0.12)	0.64 (0.02)	0.51 (0.02)	0.52 (0.03)	0.65 (0.03)
SVM	0.61 (0.02)	0.81 (0.03)	0.36 (0.06)	0.61 (0.01)	0.58 (0.02)	0.65 (0.02)	0.69 (0.02)	0.57 (0.03)	0.77 (0.05)	0.32 (0.06)	0.59 (0.04)	0.54 (0.03)	0.59 (0.03)	0.64 (0.04)	0.58 (0.01)	0.76 (0.04)	0.27 (0.05)	0.64 (0.01)	0.52 (0.01)	0.54 (0.01)	0.68 (0.01)
SVM_rbf	0.72 (0.05)	0.89 (0.03)	0.51 (0.11)	0.70 (0.04)	0.70 (0.05)	0.81 (0.05)	0.82 (0.05)	0.57 (0.03)	0.79 (0.06)	0.29 (0.07)	0.58 (0.04)	0.54 (0.03)	0.58 (0.04)	0.64 (0.04)	0.59 (0.01)	0.78 (0.05)	0.26 (0.06)	0.64 (0.01)	0.52 (0.01)	0.55 (0.01)	0.67 (0.02)
XGB	0.63 (0.02)	0.96 (0.03)	0.21 (0.07)	0.61 (0.01)	0.59 (0.02)	0.75 (0.02)	0.79 (0.02)	0.56 (0.03)	0.91 (0.05)	0.12 (0.06)	0.57 (0.03)	0.51 (0.02)	0.56 (0.04)	0.61 (0.04)	0.61 (0.01)	0.90 (0.05)	0.12 (0.05)	0.63 (0.00)	0.51 (0.01)	0.54 (0.01)	0.66 (0.01)

### Sheet: DEGs + DE eRNAs + DE circRNAs
Model	train_accuracy	train_sensitivity	train_specificity	train_precision	train_bal_acc	train_roc	train_auprc	val_accuracy	val_sensitivity	val_specificity	val_precision	val_bal_acc	val_roc	val_auprc	test_accuracy	test_sensitivity	test_specificity	test_precision	test_bal_acc	test_roc	test_auprc
ABC	0.70 (0.01)	0.78 (0.04)	0.60 (0.05)	0.71 (0.02)	0.69 (0.01)	0.76 (0.01)	0.77 (0.01)	0.63 (0.03)	0.72 (0.06)	0.52 (0.07)	0.66 (0.04)	0.62 (0.04)	0.66 (0.04)	0.68 (0.04)	0.57 (0.02)	0.67 (0.05)	0.39 (0.06)	0.65 (0.01)	0.53 (0.01)	0.55 (0.02)	0.67 (0.01)
KNN	0.79 (0.01)	0.85 (0.02)	0.72 (0.03)	0.79 (0.02)	0.79 (0.01)	0.87 (0.01)	0.87 (0.01)	0.66 (0.03)	0.74 (0.05)	0.55 (0.05)	0.68 (0.04)	0.64 (0.03)	0.69 (0.03)	0.70 (0.04)	0.57 (0.01)	0.68 (0.03)	0.40 (0.04)	0.65 (0.01)	0.54 (0.01)	0.56 (0.01)	0.67 (0.01)
LR	0.80 (0.01)	0.84 (0.01)	0.75 (0.02)	0.81 (0.01)	0.79 (0.01)	0.87 (0.01)	0.89 (0.01)	0.68 (0.03)	0.72 (0.03)	0.62 (0.05)	0.71 (0.04)	0.67 (0.03)	0.73 (0.03)	0.75 (0.04)	0.57 (0.01)	0.62 (0.02)	0.49 (0.03)	0.67 (0.01)	0.55 (0.01)	0.58 (0.02)	0.69 (0.01)
MLP	0.99 (0.01)	1.00 (0.00)	0.99 (0.01)	0.99 (0.01)	0.99 (0.01)	1.00 (0.00)	1.00 (0.00)	0.66 (0.03)	0.70 (0.04)	0.61 (0.05)	0.70 (0.04)	0.66 (0.03)	0.71 (0.03)	0.74 (0.04)	0.56 (0.01)	0.61 (0.02)	0.48 (0.03)	0.67 (0.01)	0.55 (0.01)	0.57 (0.02)	0.69 (0.01)
RF	0.93 (0.01)	0.94 (0.01)	0.91 (0.02)	0.93 (0.01)	0.93 (0.01)	0.97 (0.00)	0.96 (0.01)	0.60 (0.04)	0.67 (0.05)	0.53 (0.06)	0.64 (0.04)	0.60 (0.04)	0.62 (0.04)	0.64 (0.04)	0.56 (0.02)	0.62 (0.03)	0.46 (0.04)	0.66 (0.01)	0.54 (0.02)	0.55 (0.02)	0.66 (0.01)
RG	0.79 (0.01)	0.83 (0.01)	0.74 (0.02)	0.80 (0.01)	0.79 (0.01)	0.87 (0.01)	0.89 (0.01)	0.68 (0.03)	0.73 (0.04)	0.62 (0.05)	0.71 (0.04)	0.67 (0.03)	0.73 (0.03)	0.75 (0.04)	0.57 (0.01)	0.62 (0.02)	0.48 (0.03)	0.67 (0.01)	0.55 (0.02)	0.58 (0.02)	0.69 (0.01)
SGD	0.73 (0.03)	0.76 (0.04)	0.70 (0.05)	0.76 (0.03)	0.73 (0.03)	0.80 (0.03)	0.82 (0.03)	0.64 (0.04)	0.67 (0.05)	0.60 (0.06)	0.68 (0.05)	0.64 (0.04)	0.68 (0.04)	0.71 (0.05)	0.56 (0.03)	0.58 (0.04)	0.51 (0.06)	0.67 (0.03)	0.55 (0.03)	0.56 (0.04)	0.68 (0.03)
SVM	0.80 (0.01)	0.85 (0.01)	0.74 (0.02)	0.81 (0.01)	0.80 (0.01)	0.87 (0.01)	0.88 (0.01)	0.68 (0.03)	0.74 (0.04)	0.60 (0.05)	0.70 (0.04)	0.67 (0.03)	0.73 (0.03)	0.75 (0.04)	0.57 (0.01)	0.63 (0.02)	0.47 (0.03)	0.67 (0.01)	0.55 (0.01)	0.58 (0.02)	0.69 (0.01)
SVM_rbf	0.91 (0.01)	0.94 (0.01)	0.87 (0.01)	0.90 (0.01)	0.91 (0.01)	0.97 (0.01)	0.97 (0.01)	0.69 (0.03)	0.74 (0.04)	0.61 (0.05)	0.71 (0.04)	0.68 (0.03)	0.74 (0.03)	0.77 (0.04)	0.59 (0.01)	0.65 (0.02)	0.49 (0.03)	0.68 (0.01)	0.57 (0.01)	0.61 (0.01)	0.73 (0.01)
XGB	0.74 (0.01)	0.94 (0.02)	0.50 (0.03)	0.70 (0.01)	0.72 (0.01)	0.86 (0.01)	0.87 (0.01)	0.65 (0.03)	0.86 (0.04)	0.39 (0.05)	0.64 (0.04)	0.62 (0.03)	0.68 (0.04)	0.70 (0.05)	0.60 (0.01)	0.84 (0.03)	0.20 (0.04)	0.64 (0.01)	0.52 (0.01)	0.57 (0.02)	0.69 (0.01)

### Sheet: PRS
Model	train_accuracy	train_sensitivity	train_specificity	train_precision	train_bal_acc	train_roc	train_auprc	val_accuracy	val_sensitivity	val_specificity	val_precision	val_bal_acc	val_roc	val_auprc	test_accuracy	test_sensitivity	test_specificity	test_precision	test_bal_acc	test_roc	test_auprc
ABC	0.60 (0.01)	0.97 (0.02)	0.13 (0.03)	0.58 (0.01)	0.55 (0.01)	0.60 (0.01)	0.63 (0.01)	0.59 (0.03)	0.95 (0.03)	0.12 (0.04)	0.58 (0.03)	0.54 (0.02)	0.56 (0.04)	0.60 (0.04)	0.65 (0.01)	0.96 (0.02)	0.12 (0.02)	0.65 (0.01)	0.54 (0.01)	0.51 (0.03)	0.66 (0.02)
KNN	0.70 (0.01)	0.77 (0.02)	0.61 (0.02)	0.71 (0.01)	0.69 (0.01)	0.76 (0.01)	0.76 (0.01)	0.54 (0.04)	0.63 (0.06)	0.42 (0.06)	0.58 (0.04)	0.52 (0.03)	0.53 (0.04)	0.58 (0.04)	0.55 (0.02)	0.63 (0.03)	0.42 (0.03)	0.65 (0.01)	0.53 (0.02)	0.54 (0.02)	0.65 (0.01)
LR	0.58 (0.02)	0.91 (0.05)	0.17 (0.04)	0.58 (0.01)	0.54 (0.01)	0.54 (0.01)	0.61 (0.01)	0.58 (0.03)	0.90 (0.06)	0.17 (0.04)	0.58 (0.03)	0.53 (0.03)	0.54 (0.03)	0.62 (0.04)	0.67 (0.01)	0.94 (0.03)	0.21 (0.07)	0.67 (0.01)	0.57 (0.02)	0.70 (0.01)	0.79 (0.01)
MLP	0.59 (0.01)	0.93 (0.02)	0.16 (0.02)	0.58 (0.01)	0.54 (0.01)	0.56 (0.01)	0.62 (0.01)	0.58 (0.03)	0.92 (0.04)	0.16 (0.02)	0.58 (0.03)	0.54 (0.02)	0.54 (0.03)	0.62 (0.04)	0.66 (0.01)	0.95 (0.01)	0.19 (0.03)	0.66 (0.01)	0.57 (0.01)	0.65 (0.03)	0.76 (0.02)
RF	0.88 (0.01)	0.90 (0.01)	0.86 (0.02)	0.89 (0.01)	0.88 (0.01)	0.93 (0.01)	0.92 (0.01)	0.53 (0.04)	0.58 (0.05)	0.46 (0.06)	0.58 (0.04)	0.52 (0.04)	0.52 (0.04)	0.58 (0.04)	0.54 (0.02)	0.58 (0.03)	0.45 (0.03)	0.64 (0.01)	0.52 (0.02)	0.52 (0.02)	0.64 (0.01)
RG	0.58 (0.02)	0.91 (0.05)	0.17 (0.04)	0.58 (0.01)	0.54 (0.01)	0.54 (0.01)	0.61 (0.01)	0.58 (0.03)	0.90 (0.06)	0.17 (0.04)	0.58 (0.03)	0.53 (0.03)	0.54 (0.03)	0.62 (0.04)	0.67 (0.01)	0.94 (0.03)	0.21 (0.07)	0.67 (0.01)	0.57 (0.02)	0.70 (0.01)	0.79 (0.01)
SGD	0.52 (0.04)	0.65 (0.31)	0.37 (0.31)	0.55 (0.13)	0.51 (0.02)	0.52 (0.04)	0.59 (0.04)	0.52 (0.05)	0.65 (0.31)	0.37 (0.31)	0.55 (0.14)	0.51 (0.03)	0.52 (0.05)	0.59 (0.06)	0.58 (0.11)	0.68 (0.32)	0.42 (0.33)	0.65 (0.18)	0.55 (0.09)	0.59 (0.18)	0.71 (0.13)
SVM	0.54 (0.03)	0.88 (0.19)	0.12 (0.20)	0.56 (0.03)	0.50 (0.02)	0.49 (0.04)	0.55 (0.05)	0.54 (0.04)	0.87 (0.20)	0.12 (0.19)	0.55 (0.05)	0.50 (0.02)	0.49 (0.05)	0.56 (0.06)	0.60 (0.07)	0.88 (0.19)	0.12 (0.23)	0.63 (0.07)	0.50 (0.07)	0.46 (0.20)	0.62 (0.14)
SVM_rbf	0.59 (0.01)	0.93 (0.01)	0.15 (0.02)	0.58 (0.01)	0.54 (0.01)	0.56 (0.01)	0.60 (0.01)	0.59 (0.03)	0.93 (0.03)	0.15 (0.03)	0.58 (0.03)	0.54 (0.02)	0.55 (0.03)	0.60 (0.04)	0.66 (0.01)	0.95 (0.01)	0.17 (0.02)	0.66 (0.01)	0.56 (0.01)	0.60 (0.01)	0.65 (0.01)
XGB	0.60 (0.01)	0.97 (0.01)	0.13 (0.01)	0.59 (0.01)	0.55 (0.01)	0.63 (0.01)	0.66 (0.01)	0.59 (0.03)	0.96 (0.02)	0.12 (0.03)	0.58 (0.03)	0.54 (0.02)	0.56 (0.03)	0.60 (0.04)	0.65 (0.01)	0.97 (0.01)	0.12 (0.01)	0.65 (0.01)	0.54 (0.01)	0.51 (0.02)	0.65 (0.02)

### Sheet: Clinical
Model	train_accuracy	train_sensitivity	train_specificity	train_precision	train_bal_acc	train_roc	train_auprc	val_accuracy	val_sensitivity	val_specificity	val_precision	val_bal_acc	val_roc	val_auprc	test_accuracy	test_sensitivity	test_specificity	test_precision	test_bal_acc	test_roc	test_auprc
ABC	0.79 (0.01)	0.79 (0.01)	0.80 (0.01)	0.83 (0.01)	0.79 (0.01)	0.84 (0.01)	0.84 (0.01)	0.79 (0.03)	0.78 (0.04)	0.79 (0.04)	0.82 (0.04)	0.79 (0.03)	0.83 (0.02)	0.83 (0.03)	0.79 (0.01)	0.76 (0.01)	0.83 (0.01)	0.87 (0.01)	0.80 (0.01)	0.83 (0.01)	0.85 (0.01)
KNN	0.81 (0.01)	0.81 (0.01)	0.81 (0.01)	0.84 (0.01)	0.81 (0.01)	0.90 (0.01)	0.90 (0.01)	0.75 (0.02)	0.76 (0.03)	0.75 (0.04)	0.78 (0.04)	0.75 (0.02)	0.81 (0.02)	0.82 (0.03)	0.78 (0.01)	0.76 (0.01)	0.80 (0.02)	0.86 (0.01)	0.78 (0.01)	0.83 (0.01)	0.87 (0.01)
LR	0.78 (0.01)	0.75 (0.01)	0.82 (0.01)	0.84 (0.01)	0.78 (0.01)	0.86 (0.01)	0.87 (0.01)	0.78 (0.02)	0.75 (0.03)	0.82 (0.04)	0.83 (0.04)	0.78 (0.02)	0.85 (0.02)	0.87 (0.02)	0.77 (0.01)	0.73 (0.01)	0.84 (0.01)	0.88 (0.01)	0.79 (0.01)	0.85 (0.01)	0.88 (0.01)
MLP	0.79 (0.01)	0.77 (0.01)	0.81 (0.01)	0.83 (0.01)	0.79 (0.01)	0.86 (0.01)	0.88 (0.01)	0.78 (0.03)	0.77 (0.03)	0.80 (0.04)	0.83 (0.04)	0.79 (0.03)	0.85 (0.02)	0.88 (0.02)	0.78 (0.01)	0.75 (0.01)	0.84 (0.01)	0.88 (0.01)	0.79 (0.01)	0.85 (0.01)	0.88 (0.01)
RF	0.88 (0.01)	0.88 (0.01)	0.88 (0.02)	0.90 (0.01)	0.88 (0.01)	0.94 (0.01)	0.94 (0.01)	0.72 (0.03)	0.74 (0.04)	0.69 (0.06)	0.75 (0.05)	0.72 (0.03)	0.77 (0.03)	0.76 (0.04)	0.76 (0.01)	0.75 (0.02)	0.78 (0.02)	0.85 (0.01)	0.76 (0.01)	0.80 (0.01)	0.84 (0.01)
RG	0.77 (0.01)	0.69 (0.01)	0.86 (0.01)	0.86 (0.01)	0.78 (0.01)	0.85 (0.01)	0.87 (0.01)	0.77 (0.03)	0.69 (0.04)	0.86 (0.03)	0.86 (0.04)	0.78 (0.02)	0.85 (0.02)	0.87 (0.02)	0.75 (0.01)	0.70 (0.01)	0.86 (0.01)	0.89 (0.01)	0.78 (0.01)	0.84 (0.01)	0.88 (0.01)
SGD	0.76 (0.03)	0.75 (0.06)	0.78 (0.10)	0.81 (0.06)	0.76 (0.03)	0.84 (0.02)	0.87 (0.01)	0.76 (0.03)	0.74 (0.06)	0.77 (0.11)	0.81 (0.07)	0.76 (0.04)	0.84 (0.03)	0.87 (0.03)	0.76 (0.02)	0.74 (0.04)	0.81 (0.07)	0.87 (0.03)	0.77 (0.02)	0.84 (0.01)	0.88 (0.01)
SVM	0.78 (0.01)	0.74 (0.01)	0.83 (0.01)	0.84 (0.01)	0.79 (0.01)	0.86 (0.01)	0.87 (0.01)	0.78 (0.02)	0.74 (0.03)	0.83 (0.03)	0.84 (0.03)	0.78 (0.02)	0.85 (0.02)	0.88 (0.02)	0.78 (0.01)	0.74 (0.01)	0.84 (0.01)	0.88 (0.01)	0.79 (0.01)	0.85 (0.01)	0.89 (0.01)
SVM_rbf	0.80 (0.01)	0.79 (0.01)	0.80 (0.01)	0.83 (0.01)	0.80 (0.01)	0.86 (0.01)	0.87 (0.01)	0.78 (0.03)	0.78 (0.03)	0.79 (0.04)	0.82 (0.04)	0.79 (0.03)	0.85 (0.02)	0.86 (0.03)	0.79 (0.01)	0.76 (0.01)	0.83 (0.01)	0.88 (0.01)	0.79 (0.01)	0.86 (0.01)	0.90 (0.01)
XGB	0.80 (0.01)	0.81 (0.02)	0.79 (0.02)	0.82 (0.01)	0.80 (0.01)	0.86 (0.01)	0.86 (0.01)	0.78 (0.03)	0.79 (0.04)	0.78 (0.06)	0.81 (0.05)	0.78 (0.03)	0.84 (0.02)	0.85 (0.03)	0.79 (0.01)	0.77 (0.02)	0.82 (0.01)	0.87 (0.01)	0.79 (0.01)	0.84 (0.01)	0.88 (0.01)

### Sheet: Frequency of selected DEGs
Features	Counts	Gene symbol
DEG_ENSG00000135318	100	NT5E
DEG_ENSG00000261043	100	AC019294.3
DEG_ENSG00000130600	100	H19
DEG_ENSG00000185896	98	LAMP1
DEG_ENSG00000276168	97	RN7SL1
DEG_ENSG00000179841	96	AKAP5
DEG_ENSG00000143537	96	ADAM15
DEG_ENSG00000101004	89	NINL
DEG_ENSG00000189060	88	H1F0
DEG_ENSG00000211938	84	IGHV3-7
DEG_ENSG00000113368	82	LMNB1
DEG_ENSG00000135378	82	PRRG4
DEG_ENSG00000166130	78	IKBIP
DEG_ENSG00000146122	73	DAAM2
DEG_ENSG00000173930	71	SLCO4C1
DEG_ENSG00000164674	70	SYTL3
DEG_ENSG00000189337	69	KAZN
DEG_ENSG00000159335	68	PTMS
DEG_ENSG00000100116	67	GCAT
DEG_ENSG00000238243	66	OR2W3
DEG_ENSG00000139890	59	REM2
DEG_ENSG00000255730	59	AC011462.1
DEG_ENSG00000249086	57	AC051649.1
DEG_ENSG00000155744	57	FAM126B
DEG_ENSG00000105610	56	KLF1
DEG_ENSG00000115604	51	IL18R1
DEG_ENSG00000169902	50	TPST1
DEG_ENSG00000204323	47	SMIM5
DEG_ENSG00000221869	44	CEBPD
DEG_ENSG00000278828	39	HIST1H3H
DEG_ENSG00000167674	39	HDGFL2
DEG_ENSG00000130522	32	JUND
DEG_ENSG00000132819	31	RBM38
DEG_ENSG00000183666	30	GUSBP1
DEG_ENSG00000149212	30	SESN3
DEG_ENSG00000184730	29	APOBR
DEG_ENSG00000067836	29	ROGDI
DEG_ENSG00000281162	27	LINC01127
DEG_ENSG00000124762	24	CDKN1A
DEG_ENSG00000163421	24	PROK2
DEG_ENSG00000093134	24	VNN3
DEG_ENSG00000167705	23	RILP
DEG_ENSG00000142156	22	COL6A1
DEG_ENSG00000160179	21	ABCG1
DEG_ENSG00000250687	20	AC146944.2
DEG_ENSG00000178297	17	TMPRSS9
DEG_ENSG00000102580	17	DNAJC3
DEG_ENSG00000161040	16	FBXL13
DEG_ENSG00000137266	12	SLC22A23
DEG_ENSG00000114737	12	CISH
DEG_ENSG00000112303	11	VNN2
DEG_ENSG00000066926	11	FECH
DEG_ENSG00000268170	8	AC073342.2
DEG_ENSG00000004939	7	SLC4A1
DEG_ENSG00000134061	7	CD180
DEG_ENSG00000130592	6	LSP1
DEG_ENSG00000162722	5	TRIM58
DEG_ENSG00000204345	5	CD300LD
DEG_ENSG00000178075	5	GRAMD1C
DEG_ENSG00000118513	4	MYB
DEG_ENSG00000123700	4	KCNJ2
DEG_ENSG00000157322	4	CLEC18A
DEG_ENSG00000124731	3	TREM1
DEG_ENSG00000007968	3	E2F2
DEG_ENSG00000115590	3	IL1R2
DEG_ENSG00000166523	3	CLEC4E
DEG_ENSG00000185950	3	IRS2
DEG_ENSG00000181788	3	SIAH2
DEG_ENSG00000178726	2	THBD
DEG_ENSG00000260596	2	DUX4
DEG_ENSG00000139132	2	FGD4
DEG_ENSG00000130821	2	SLC6A8
DEG_ENSG00000153814	2	JAZF1
DEG_ENSG00000104892	2	KLC3
DEG_ENSG00000260078	1	AC007342.3
DEG_ENSG00000233276	1	GPX1
DEG_ENSG00000100368	1	CSF2RB
DEG_ENSG00000101220	1	C20orf27
DEG_ENSG00000099785	1	MARCHF2
DEG_ENSG00000086232	1	EIF2AK1
DEG_ENSG00000250539	1	KRT8P33
DEG_ENSG00000063854	1	HAGH
DEG_ENSG00000103342	1	GSPT1
DEG_ENSG00000248323	1	LUCAT1
DEG_ENSG00000051620	1	HEBP2
DEG_ENSG00000170915	1	PAQR8
DEG_ENSG00000230257	1	NFE4
DEG_ENSG00000115758	1	ODC1
DEG_ENSG00000165175	1	MID1IP1
DEG_ENSG00000124126	1	PREX1
DEG_ENSG00000125810	1	CD93
DEG_ENSG00000128918	1	ALDH1A2
DEG_ENSG00000181588	1	MEX3D
DEG_ENSG00000180871	1	CXCR2
DEG_ENSG00000179715	1	PCED1B
DEG_ENSG00000141086	1	CTRL
DEG_ENSG00000174718	1	KIAA1551
DEG_ENSG00000174007	1	CEP19
DEG_ENSG00000156381	1	ANKRD9
